# NOVA2 regulates neural circRNA biogenesis

**DOI:** 10.1101/2021.05.02.442201

**Authors:** David Knupp, Daphne A. Cooper, Yuhki Saito, Robert B. Darnell, Pedro Miura

**Affiliations:** Department of Biology, University of Nevada, Reno, Reno, NV 89557, USA; Laboratory of Molecular Neuro-oncology and Howard Hughes Medical Institute, The Rockefeller University, New York, NY 10065, USA

## Abstract

Circular RNAs (circRNAs) are highly expressed in the brain and their expression increases during neuronal differentiation. The factors regulating circRNAs in the developing mouse brain are unknown. NOVA1 and NOVA2 are neural-enriched RNA-binding proteins with well-characterized roles in alternative splicing. Profiling of circRNAs from RNA-seq data revealed that global circRNA levels were reduced in embryonic cortex of *Nova2* but not *Nova1* knockout mice. Analysis of isolated inhibitory and excitatory cortical neurons lacking NOVA2 revealed an even more dramatic reduction of circRNAs and establish a widespread role for NOVA2 in enhancing circRNA biogenesis. To investigate the *cis*-elements controlling NOVA2-regulation of circRNA biogenesis, we generated a backsplicing reporter based on the *Efnb2* gene. We found that NOVA2-mediated backsplicing of circ-*Efnb2* was impaired when YCAY clusters located in flanking introns were removed. CLIP and additional reporter analysis demonstrated the importance of NOVA2 binding sites located in both flanking introns of circRNA loci. NOVA2 is the first RNA-binding protein identified to globally promote circRNA biogenesis in the developing brain.
