## Supplementary File S1 for "NOVA2 regulates neural circRNA biogenesis"

### Sheet: Sheet1
Dataset	Sample	Total Reads	% Mapped (mRNA)	% Mapped to circRNA Junctions	SRA ID
Nova1KO -Whole Cortex	WT_Rep1	54715666	82.78	0.12	SRR3532928
	WT_Rep2	47477225	81.98	0.11	SRR3532929
	WT_Rep3	62320953	83.46	0.12	SRR3532930
	Nova2KO_Rep1	53974349	83.23	0.12	SRR3532931
	Nova2KO_Rep2	57148070	82.75	0.12	SRR3532932
	Nova2KO_Rep3	48472373	79.87	0.1	SRR3532933
Nova2KO -Whole Cortex	WT_Rep1	48675699	78.55	0.11	SRR3532922
	WT_Rep2	42232683	72.6	0.07	SRR3532923
	WT_Rep3	59269027	81.07	0.12	SRR3532924
	Nova2KO_Rep1	44369007	80.49	0.09	SRR3532925
	Nova2KO_Rep2	45420608	80.02	0.09	SRR3532926
	Nova2KO_Rep3	49204079	77.67	0.07	SRR3532927
Nova2cKO(Emx1Cre) -Excitatory Neurons	WT_Rep1	51584454	62.17	0.07	SRR5991068
	WT_Rep2	78838206	76.65	0.11	SRR5991069
	WT_Rep3	50988492	79.04	0.15	SRR5991070
	Nova2cKO_Rep1	47283336	84.66	0.07	SRR5991071
	Nova2cKO_Rep2	51679707	86.67	0.06	SRR5991072
	Nova2cKO_Rep3	46886816	83.53	0.08	SRR5991073
Nova2cKO(Gad2Cre) -Inhibitory Neurons	WT_Rep1	57568444	70.42	0.14	SRR5991074
	WT_Rep2	47016955	66.15	0.13	SRR5991075
	WT_Rep3	46809839	59.51	0.09	SRR5991076
	Nova2cKO_Rep1	40281090	81.64	0.12	SRR5991077
	Nova2cKO_Rep2	43479232	82.45	0.11	SRR5991078
	Nova2cKO_Rep3	40599465	83.67	0.09	SRR5991079
