## Supplementary File S8 for "NOVA2 regulates neural circRNA biogenesis"

### Sheet: Emx1_CIRI2_CircTest_Overlap_DWN
Overlap of downregulated circRNAs between CIRI2 and DCC/CircTest
Emx1 Dataset						CIRI2 Results				CircTest Results
chromosome	start	stop	geneID	circID	strand	Avg. CPM Control	Avg. CPM Nova2KO	Log2(Fold-Change)	P.value	group 1 ratio	group 2 ratio	log2(FoldChange)	pvalue
chr1	7120193	7120615	Pcmtd1	mmu_circ_0008925	+	0.109662	0.0406183	-1.43286	0.036865	0.238863	0.0470223	-2.34477	0.00182207
chr1	24085410	24086611	Fam135a	mmu_circ_0008613	-	0.219488	0.0631458	-1.79739	0.00932924	0.429087	0.126047	-1.76731	0.00781015
chr1	38534905	38539001	Aff3	mm9_circ_009331	-	0.176187	0.0470683	-1.90428	0.0154991	0.402257	0.0422807	-3.25005	0.00173409
chr1	53256628	53282092	Pms1	mm9_circ_001535	-	0.141732	0.0547773	-1.37151	0.000588776	0.4629	0.249068	-0.894158	0.0106558
chr1	87364103	87380008	Gigyf2	mm9_circ_010385	+	0.258247	0.110873	-1.21984	0.0228396	0.424758	0.217114	-0.96819	0.00182207
chr1	128151743	128153399	R3hdm1	mmu_circ_0008139	+	0.0666757	0.00710933	-3.22938	0.00338026	0.105005	0.0191563	-2.45457	0.00419702
chr1	139039999	139062971	Dennd1b	mm9_circ_002352	-	0.109587	0.0411584	-1.41282	0.0154637	0.260293	0.125483	-1.05265	0.0105885
chr1	139053345	139062971	Dennd1b	mm9_circ_009558	-	0.129048	0.0135593	-3.25055	0.000348981	0.275392	0.0710768	-1.95403	0.00335319
chr1	143667624	143677855	Cdc73	mmu_circ_0008242	+	0.0322209	0	#NAME?	0.0375544	0.240569	0.0626046	-1.94211	0.00937529
chr1	190871591	190899571	Rps6kc1	mm9_circ_012003	-	0.245412	0.109495	-1.16434	0.0371647	0.306865	0.114136	-1.42685	0.00354038
chr1	190885333	190899571	Rps6kc1	mm9_circ_005949	-	0.122511	0.0547177	-1.16283	0.00178722	0.130222	0.0296904	-2.1329	0.0166531
chr10	14004200	14066684	Hivep2,LOC100504211	mm9_circ_004997	+	0.360741	0.14696	-1.29554	0.0470484	0.337432	0.100387	-1.74902	0.00903411
chr10	18089447	18096336	Reps1	mm9_circ_017446	+	0.0474541	0.00710933	-2.73875	0.0459351	0.215614	0.0441077	-2.28935	0.0203211
chr10	80766162	80771366	Dot1l	mmu_circ_0002473	+	0.0172274	0	#NAME?	0.01696	0.135313	0.0246914	-2.45423	0.0200657
chr11	119151027	119154075	Tbc1d16	mmu_circ_0002811	-	0.102974	0.034768	-1.56644	0.0139904	0.111998	0.0177701	-2.65595	0.00397056
chr12	3617605	3648389	Dtnb	mm9_circ_018538	+	0.20664	0.0206686	-3.3216	0.024447	0.531458	0.172775	-1.62106	0.00325478
chr12	24878190	24924294	Mboat2	mm9_circ_013240	-	0.325011	0.132082	-1.29905	0.0170977	0.332251	0.158734	-1.06566	0.0118777
chr12	24878190	24934622	Mboat2	mm9_circ_006045	-	0.131282	0.0483273	-1.44175	0.0189475	0.185148	0.0685704	-1.43302	0.00474207
chr12	40668405	40676790	Dock4	mm9_circ_015178	+	0.0279929	0	#NAME?	0.0413406	0.302118	0.0298547	-3.33908	0.0066287
chr12	98489904	98518832	Kcnk10	mm9_circ_001166	+	0.165421	0.0200093	-3.0474	0.00181516	0.28213	0.0744849	-1.92134	0.0200657
chr12	100615996	100619641	Rps6ka5	mmu_circ_0003648	-	0.156726	0.0346488	-2.17736	0.0254474	0.221362	0.0663907	-1.73736	0.0174822
chr13	9720772	9735466	Zmynd11	mm9_circ_001794	+	0.0942779	0.0277183	-1.76608	0.0379295	0.116491	0.0182256	-2.67617	0.00806941
chr13	45795508	45956575	Atxn1	Mm9_Nova2KO_circRNA_59	-	0.277166	0.0624863	-2.14914	0.000719498	0.318733	0.1024	-1.63813	0.00192552
chr13	69512889	69515903	Papd7	mm9_circ_006518	+	0.245638	0.0424174	-2.53381	0.0259939	0.487218	0.117888	-2.04715	0.00215894
chr14	27438598	27442620	D14Abb1e	mmu_circ_0005146	+	0.191646	0.0475488	-2.01097	0.0257157	0.239222	0.0512706	-2.22215	0.00350424
chr14	74775580	74786390	Lrch1	mm9_circ_013364	-	0.113739	0.00645	-4.14029	0.000739642	0.428294	0.0759981	-2.49457	0.00425645
chr15	73391758	73394744	Ptk2	mm9_circ_004905	+	0.236401	0.0637455	-1.89084	0.0225957	0.431749	0.115226	-1.90572	0.00781015
chr15	79114654	79115171	Micall1	mm9_circ_011505	+	0.0945175	0	#NAME?	0.0139931	0.480449	0.078562	-2.61248	0.00350424
chr15	81631613	81632512	Ep300	mm9_circ_008242	+	0.159035	0.0677369	-1.23133	0.0410951	0.500046	0.115199	-2.11793	0.00215894
chr15	96609855	96624169	Slc38a1	mm9_circ_010789	+	0.0965873	0.0271186	-1.83255	0.0176865	0.171149	0.0252795	-2.75922	0.00742878
chr16	14138342	14140372	4921513D23Rik	mm9_circ_006366	-	0.174117	0.0347084	-2.3267	0.005945	0.42687	0.0470312	-3.18211	0.00397056
chr16	16453991	16477513	Fgd4	mm9_circ_012606	-	0.128808	0.0341683	-1.91449	0.0180539	0.232517	0.0294793	-2.97956	0.00397056
chr16	30543401	30547469	Tmem44	mmu_circ_0006178	-	0.167567	0.0482677	-1.79561	0.034495	0.184931	0.0186986	-3.30598	0.00173409
chr17	35013264	35013747	Vars	mmu_circ_0006722	+	0.111972	0.014159	-2.98334	0.0435166	0.195526	0.0187083	-3.38562	0.00537916
chr17	63471407	63490887	Fbxl17	mm9_circ_008387	-	0.320934	0.131423	-1.28806	0.0321195	0.619407	0.157644	-1.97421	0.00215894
chr17	86488159	86496111	Prkce	mm9_circ_003451	+	0.191496	0.0695957	-1.46024	0.00965854	0.303166	0.090663	-1.74152	0.0025886
chr18	5633203	5705243	Zeb1	mmu_circ_0007395	+	0.113815	0.0547177	-1.05661	0.00742255	0.320947	0.114515	-1.4868	0.0199353
chr19	45630864	45640521	Fbxw4	mm9_circ_000338	-	0.115973	0.0412776	-1.49036	0.0111061	0.442829	0.124033	-1.83602	0.00241983
chr19	56570415	56576284	Nhlrc2	mm9_circ_008266	+	0.111896	0.0477276	-1.22926	0.0257347	0.205801	0.0772088	-1.41441	0.005833
chr19	56574757	56576284	Nhlrc2	mm9_circ_016016	+	0.139423	0.0353677	-1.97896	0.0132418	0.267941	0.09128	-1.55354	0.00528653
chr19	57378548	57379175	Fam160b1	mm9_circ_007735	+	0.163818	0.0489271	-1.74339	0.0480715	0.364025	0.0886882	-2.03722	0.00795036
chr2	14115816	14117535	Stam	mmu_circ_0009394	+	0.0624477	0.0276587	-1.17491	0.0354324	0.135901	0.0285499	-2.251	0.0344409
chr2	118631758	118635277	Bub1b	Mm9_Nova2_Emx1cKO_circRNA_798	-	0.0793601	0.0070497	-3.49278	0.0133813	0.185392	0.0387097	-2.25981	0.00707801
chr2	131511983	131516443	Smox	mm9_circ_000595	+	0.120352	0.0554366	-1.11835	0.0298996	0.351014	0.114657	-1.61421	0.00755041
chr2	158035995	158058827	Rprd1b	mm9_circ_016411	+	0.13527	0.0611677	-1.145	0.00695168	0.503771	0.197682	-1.34959	0.00325478
chr3	59031545	59042413	Med12l	mmu_circ_0010734	-	0.0536009	0.0070497	-2.92662	0.0102877	0.385071	0.173109	-1.15344	0.0159969
chr3	115978643	115984974	Slc30a7	mmu_circ_0010378	-	0.0685944	0	#NAME?	0.0209973	0.134071	0.0212766	-2.65565	0.00875743
chr3	158127214	158135409	Lrrc7	mmu_circ_0010569	+	0.0623721	0	#NAME?	0.0158122	0.128948	0.017918	-2.8473	0.0105885
chr4	48636839	48650418	Tmeff1	mm9_circ_008846	+	0.25802	0.0631458	-2.03072	0.00451536	0.131724	0.0162607	-3.01806	0.00173409
chr4	59514273	59524476	Rod1	mmu_circ_0011724	+	0.0666757	0.0212683	-1.64845	0.0473288	0.354367	0.112745	-1.65218	0.010279
chr4	141167712	141180532	Fbxo42	mmu_circ_0011374	+	0.103125	0.014159	-2.8646	0.00804701	0.183058	0.0313859	-2.54411	0.00350424
chr4	151830417	151835883	Camta1	mm9_circ_010432	-	0.128733	0.0547773	-1.23273	0.010656	0.442903	0.197318	-1.16647	0.00372538
chr5	25347360	25349940	Mll3	mm9_circ_001796	-	0.120352	0.027059	-2.15308	0.00696779	0.271469	0.0271069	-3.32405	0.00325478
chr5	66362717	66365120	Apbb2	mm9_circ_002581	-	0.127053	0.00710933	-4.15958	0.0171455	0.393474	0.0510069	-2.94751	0.00215894
chr5	111182923	111183431	Ttc28	mm9_circ_001910	-	0.231933	0.0624863	-1.89209	0.0151081	0.165878	0.016727	-3.30987	0.00173409
chr5	115440484	115441445	Msi1	mm9_circ_015184	+	0.0792845	0.0277183	-1.5162	0.0321399	0.126928	0.017671	-2.84456	0.00315246
chr5	117500712	117505639	Ksr2	mm9_circ_004874	+	0.096663	0.0070497	-3.77733	0.03141	0.514815	0.158249	-1.70186	0.00388924
chr5	118092495	118095729	Fbxw8	mm9_circ_000264	-	0.0857464	0.020609	-2.0568	0.0402123	0.117043	0.0235346	-2.31418	0.00639099
chr5	123744954	123745589	Rsrc2	mm9_circ_008797	-	0.116364	0.0142186	-3.03279	0.0178021	0.16872	0.0268992	-2.649	0.0133411
chr6	119052600	119057515	Cacna1c	mm9_circ_006741	+	0.169574	0.068277	-1.31244	0.0204501	0.33657	0.0875382	-1.94292	0.00173409
chr6	134506195	134513419	Lrp6	mm9_circ_015535	-	0.0792845	0.0277183	-1.5162	0.0321399	0.277486	0.052262	-2.40858	0.00528653
chr7	78450886	78462942	Ntrk3	mm9_circ_004529	-	0.158644	0.0341683	-2.21507	0.0227657	0.193357	0.0237328	-3.02632	0.00173409
chr7	81484425	81485109	Ap3b2	mm9_circ_012424	-	0.139813	0.0540584	-1.37091	0.0199718	0.229349	0.0430202	-2.41446	0.00173409
chr8	8639205	8639489	Efnb2	mmu_circ_0015034	-	0.363845	0.0765263	-2.2493	0.00637027	0.391308	0.0325772	-3.58637	0.0041675
chr8	73214124	73340286	Large	Mm9_Nova2KO_circRNA_238	+	0.0773657	0.034768	-1.15393	0.030399	0.137713	0.0287072	-2.26218	0.00492685
chr8	79091832	79092066	Zfp827	mm9_circ_000739	+	0.120352	0.0070497	-4.09356	0.00303226	0.182425	0.0285714	-2.67466	0.0062245
chr8	84864057	84864552	Farsa	mm9_circ_009099	+	0.170115	0.0263997	-2.68792	0.00946463	0.133125	0.0227499	-2.54884	0.00173409
chr8	85875633	85879810	Phkb	mmu_circ_0015075	+	0.0579045	0.00710933	-3.02589	0.0224812	0.209291	0.0931151	-1.16842	0.0328601
chr8	105178592	105202547	Cbfb	mmu_circ_0014500	+	0.148345	0.055377	-1.42159	0.0191067	0.146713	0.0327322	-2.16422	0.00528653
chr8	105178592	105202578	Cbfb	mmu_circ_0014501	+	0.195169	0.0630861	-1.62933	0.0391095	0.212833	0.0395191	-2.4291	0.00204068
chr9	32181841	32208265	Arhgap32	mm9_circ_014997	+	0.0559102	0.027059	-1.047	0.0239743	0.172917	0.0479314	-1.85103	0.00781015
chrX	101213773	101215578	Snx12	mm9_circ_018166	+	0.0709038	0.0134997	-2.39294	0.00356458	0.173257	0.0338093	-2.35742	0.00204068

### Sheet: Emx1_CIRI2_CircTest_Overlap_UP
Overlap of uregulated circRNAs between CIRI2 and DCC/CircTest
Emx1 Dataset						CIRI2 Results				CircTest Results
chromosome	start	stop	geneID	circID	strand	Avg. CPM Control	Avg. CPM Nova2KO	Log2(Fold-Change)	P.value	group 1 ratio	group 2 ratio		log2(FoldChange)	pvalue
chr1	38534905	38536946	Aff3	mmu_circ_0008717	-	0.155122	0.496654	1.67884	0.0142157	0.156033	0.278016		0.83332	0.0181667
chr9	16374948	16378254	Fat3	mm9_circ_012434	-	0.0876521	0.282735	1.68959	0.0355324	0.203303	0.161149		-0.335241	0.0401393

### Sheet: Gad2_CIRI2_CircTest_Overlap_DWN
Overlap of downregulated circRNAs between CIRI2 and DCC/CircTest
Gad2 Dataset						CIRI2 Results				CircTest Results
chromosome	start	stop	geneID	circID	strand	Avg. CPM Control	Avg. CPM Nova2KO	Log2(Fold-Change)	P.value	group 1 ratio	group 2 ratio	fold-change	log2(FoldChange)	pvalue
chr13	45795508	45956575	Atxn1	Mm9_Nova2KO_circRNA_59	-	0.617958	0.266954	-1.21092	0.00418632	0.286513	0.125916	0.439479	-1.18613	0.00326965
chr1	37801719	37819640	Tsga10	Mm9_Nova2_Gad2cKO_circRNA_10	-	0.171587	0.0801224	-1.09866	0.00329944	0.463419	0.261373	0.564009	-0.82621	0.0223007
chr17	57876382	57892093	Cntnap5c	Mm9_Nova2_Gad2cKO_circRNA_177	-	0.246393	0.0713682	-1.78761	0.0309624	0.285638	0.065882	0.230648	-2.11623	0.00326965
chr18	33854235	33861237	Epb4.1l4a	Mm9_Nova2_Gad2cKO_circRNA_523	+	0.0857624	0.0323622	-1.40603	0.0278093	0.155303	0.0289443	0.186373	-2.42373	0.00995505
chr5	4888836	4894167	Cdk14	Mm9_Nova2_Gad2cKO_circRNA_592	+	0.221838	0.0552968	-2.00424	0.0109255	0.24081	0.0254079	0.10551	-3.24454	0.00296124
chr8	14773233	14778415	Dlgap2	Mm9_Nova2_Gad2cKO_circRNA_639	+	0.196079	0.0559055	-1.81037	0.00338509	0.257829	0.0354855	0.137632	-2.86111	0.00326965
chr8	79371783	79372364	Smad1	mm9_circ_001473	+	0.30048	0.130796	-1.19995	0.042998	0.384454	0.13347	0.347166	-1.5263	0.00326965
chr11	60270317	60275002	Tom1l2	mm9_circ_003952	-	0.239178	0.0884625	-1.43494	0.0466953	0.352063	0.107744	0.306037	-1.70822	0.00326965
chr18	53895530	53906669	Csnk1g3	mm9_circ_004424	-	0.123197	0.0483688	-1.34881	0.0477552	0.25595	0.0870445	0.340085	-1.55603	0.0407473
chr4	108478872	108479741	Zcchc11	mm9_circ_005135	+	0.624372	0.240083	-1.37887	0.0276546	0.439349	0.174295	0.396711	-1.33384	0.0068533
chr11	6193153	6193476	Nudcd3	mm9_circ_005786	+	0.253482	0.105013	-1.27132	0.042758	0.14209	0.0283542	0.199551	-2.32517	0.00326965
chr6	119052600	119057515	Cacna1c	mm9_circ_006741	+	0.504917	0.185744	-1.44273	0.00904157	0.371332	0.0992614	0.267312	-1.9034	0.00294985
chr13	84251229	84260240	Tmem161b	mm9_circ_007721	+	0.373425	0.177468	-1.07326	0.0164662	0.244372	0.098359	0.402496	-1.31295	0.00383263
chr8	84864057	84864552	Farsa	mm9_circ_009099	+	0.442283	0.192128	-1.2029	0.0464415	0.289685	0.0650055	0.224401	-2.15585	0.00294985
chr13	36232121	36246494	Fars2	mm9_circ_012541	+	0.301748	0.136767	-1.14163	0.0483227	0.290666	0.148202	0.50987	-0.971798	0.0167258
chr9	45869178	45869544	Rnf214	mm9_circ_013683	+	0.247661	0.0560353	-2.14396	0.00487444	0.38172	0.0369216	0.0967243	-3.36998	0.00306145
chr4	136770955	136774644	Ephb2	mm9_circ_013924	-	0.124527	0.0400937	-1.63502	0.0377456	0.218336	0.038772	0.177579	-2.49346	0.00817512
chr6	120870765	120876346	Bcl2l13	mm9_circ_014837	+	0.120037	0.0406374	-1.56259	0.015835	0.269767	0.0473856	0.175654	-2.50919	0.0058318
chr7	99935161	99955540	Rnf169	mm9_circ_015248	-	0.51972	0.157266	-1.72453	0.0215117	0.638504	0.280183	0.438811	-1.18833	0.00600722
chr11	119151027	119154075	Tbc1d16	mmu_circ_0002811	-	0.252089	0.0977603	-1.36661	0.0418356	0.220221	0.0257994	0.117152	-3.09355	0.00632589
chr11	29482108	29498612	Ccdc88a	mmu_circ_0002944	+	0.19874	0.0795784	-1.32044	0.0116424	0.138758	0.0191748	0.138189	-2.85529	0.00326965
chr14	65209691	65212223	Fzd3	mmu_circ_0005373	-	0.21871	0.0725208	-1.59255	0.00256386	0.15809	0.0258224	0.163339	-2.61406	0.00294985
chr17	42377159	42377640	Ptchd4	mmu_circ_0006760	+	0.515135	0.208809	-1.30277	0.0369073	0.47699	0.230682	0.483619	-1.04806	0.00326965
chr1	121319596	121319972	Insig2	mmu_circ_0008115	+	0.078704	0.0318185	-1.30657	0.0104355	0.297958	0.097619	0.327627	-1.60988	0.0157217
chr1	24085410	24086611	Fam135a	mmu_circ_0008613	+	0.428843	0.21031	-1.02793	0.0280468	0.46113	0.250294	0.542784	-0.881549	0.00588968
chr2	37469376	37475466	Rabgap1	mmu_circ_0009920	-	0.165828	0.0395499	-2.06795	0.0100644	0.148148	0.0136039	0.0918263	-3.44495	0.00326965
chr3	135655499	135669339	Nfkb1	mmu_circ_0010477	+	0.19295	0.0559055	-1.78716	0.00795569	0.529956	0.216403	0.408342	-1.29215	0.00465918
chr3	89043118	89043643	Ash1l	mmu_circ_0010885	-	0.0916153	0.0247607	-1.88754	0.0287239	0.165231	0.0291813	0.176609	-2.50137	0.00663111
chr4	108517382	108520293	Zcchc11	mmu_circ_0011037	-	0.152854	0.0643105	-1.24903	0.0391716	0.163736	0.0275674	0.168364	-2.57034	0.00530714
chr4	125089874	125090147	Meaf6	mmu_circ_0011149	-	0.104464	0.039485	-1.40363	0.0273008	0.119168	0.0269905	0.226491	-2.14247	0.0143437
chr4	150406195	150439468	Rere	mmu_circ_0011436	+	0.52628	0.25583	-1.04064	0.0101965	0.23504	0.13778	0.586196	-0.770544	0.0112742
chr5	73520115	73534697	Dcun1d4	mmu_circ_0012774	-	0.217348	0.0725208	-1.58354	0.00182316	0.138033	0.0379757	0.275121	-1.86186	0.00526169
chr6	118776416	118780324	Cacna1c	mmu_circ_0012990	+	0.124496	0.0489126	-1.34782	0.0179956	0.167165	0.0407566	0.243811	-2.03617	0.00599305
chr7	116387843	116391393	Pik3c2a	mmu_circ_0013805	+	0.156077	0.0642456	-1.28059	0.0255099	0.246607	0.116175	0.471095	-1.08591	0.0433703
chr8	8639205	8639489	Efnb2	mmu_circ_0015034	-	0.798868	0.28941	-1.46484	0.0308517	0.469468	0.0953992	0.203207	-2.29898	0.00230865
chr8	8639205	8641256	Efnb2	mmu_circ_0015035	+	0.216017	0.104404	-1.04897	0.042578	0.29981	0.0965984	0.322199	-1.63398	0.019419

### Sheet: Gad2_CIRI2_CircTest_Overlap_UP
No overlap observed

### Sheet: Overlap_Emx1_Gad2
7 overlapping circRNAs differentially expressed in CIRI2/CircTest pipelines && differentially expressed in Emx1 and Gad2 datasets
Gad2 Dataset		CIRI2 Results				CircTest Results
GeneID	CircID	Avg. CPM Control	Avg.CPM KO	Log2(Fold-Change)	P.value	group 1 ratio	group 2 ratio	fold-change	log2(FoldChange)	pvalue
Fam135a	mmu_circ_0008613	0.428843	0.21031	-1.02793	0.0280468	0.46113	0.250294	0.542784	-0.881549	0.00588968
Tbc1d16	mmu_circ_0002811	0.252089	0.0977603	-1.36661	0.0418356	0.220221	0.0257994	0.117152	-3.09355	0.00632589
Atxn1	Mm9_Nova2KO_circRNA_59	0.617958	0.266954	-1.21092	0.00418632	0.286513	0.125916	0.439479	-1.18613	0.00326965
Cacna1c	mm9_circ_006741	0.504917	0.185744	-1.44273	0.00904157	0.371332	0.0992614	0.267312	-1.9034	0.00294985
Bcl2l13	mm9_circ_014837	0.120037	0.0406374	-1.56259	0.015835	0.269767	0.0473856	0.175654	-2.50919	0.0058318
Efnb2	mmu_circ_0015034	0.798868	0.28941	-1.46484	0.0308517	0.469468	0.0953992	0.203207	-2.29898	0.00230865
Farsa	mm9_circ_009099	0.442283	0.192128	-1.2029	0.0464415	0.289685	0.0650055	0.224401	-2.15585	0.00294985
Emx1 Dataset
GeneID	CircID	Avg. CPM Control	Avg.CPM KO	Log2(Fold-Change)	P.value	group 1 ratio	group 2 ratio	fold-change	log2(FoldChange)	pvalue
Fam135a	mmu_circ_0008613	0.219488	0.0631458	-1.79739	0.00932924	0.429087	0.126047	0.293756	-1.76731	0.00781015
Tbc1d16	mmu_circ_0002811	0.102974	0.034768	-1.56644	0.0139904	0.111998	0.0177701	0.158664	-2.65595	0.00397056
Atxn1	Mm9_Nova2KO_circRNA_59	0.277166	0.0624863	-2.14914	0.000719498	0.318733	0.1024	0.321272	-1.63813	0.00192552
Cacna1c	mm9_circ_006741	0.169574	0.068277	-1.31244	0.0204501	0.33657	0.0875382	0.260089	-1.94292	0.00173409
Bcl2l13	mm9_circ_014837	0.0773657	0.0135593	-2.51241	0.0105897	0.295122	0.0418364	0.141759	-2.81848	0.00173409
Efnb2	mmu_circ_0015034	0.363845	0.0765263	-2.2493	0.00637027	0.391308	0.0325772	0.083252	-3.58637	0.0041675
Farsa	mm9_circ_009099	0.170115	0.0263997	-2.68792	0.00946463	0.133125	0.0227499	0.170892	-2.54884	0.00173409
