## Supplementary File S9 for "NOVA2 regulates neural circRNA biogenesis"

### Sheet: Primers_RT-qPCR
RT-qPCR validation of Nova2-KO trends (related to Figure 1F, Figure 4C, and S5A,D-F)
RNA type	Gene Name	Forward Primer (5'-3')	Reverse Primer (5'-3')
Circular	Dact3	GCCAGTGAGAGACCCAAGTC	AGGCCACCAGACTCCAGAC
Circular	Zdhhc13	ACAGAGGCCAAGATGAGAGC	CCAGCTCTTTACATCGTTCAAA
Circular	Aff3	AAGCTTGCCAAGTTCAGCAT	TGATACCTCCTGCATCTGCT
Circular	Efnb2	AGCCCTAACCTCTGGGGTCT	GGCCTTGTCCGGGTAGAAATATATAATG
Circular	Cdr1	TCTGGTGTCTGCCGTATCC	TCACGATTGTCTGGAAGACC
Circular	Pcmtd1	GGGAAGTGGAACCGGATATT	TGGCTTCCAATAATGTGTGC
Circular	Mfsd6	TCCGAGTTGACCGCTTACTT	ACCACCACCATTAGGGTCAG
Circular	Aff3	AAGCTTGCCAAGTTCAGCA	CACTGTCCTGCTGTGTTTC
Circular	Mpped1	CCAAGCGAGGTGAAGAAGTT	GACCTCCGTGGGCATCTC
Circular	Slc8a1	GGAGGCCAGAAATAGGA	CACTCATCTCCACCAGACG
Linear	Dact3	GCCAGTGAGAGACCCAAGTC	CTGAGAAGGATCGAGGCACT
Linear	Zdhhc13	ACAGAGGCCAAGATGAGAGC	CAAAGAACTTGCAAAAGCAAAA
Linear	Aff3	TTCCACACAGCTGTTGTTTTCT	GGCCAACAAACCAGAGTCAG
Linear	Efnb2	CCTATCTACTGGAATTCCTCGAAC	TCCACTTTGGGGCAAATAA
Linear	Cdr1	GAACATCTTGGCTGAAACCTG	GGAAGATCACGATTGTCTGGA
Linear	Pcmtd1	GGGAAGTGGAACCGGATATT	TTGGCATACTCCACCACATC
Linear	Mfsd6	GGAAATGTAAATATAGCGAGCTG	ACCACCACCATTAGGGTCAG
Linear	Aff3	GGCCAACAAACCAGAGTCA	TCCACACAGCTGTTGTTTTCT
Linear	Mpped1	CCAAGCGAGGTGAAGAAGTT	GAACTCCTGGTCGAAGGTCA
Linear	Slc8a1	CACTCATCTCCACCAGACG	GCTCGAATTCCAGAACGATG
Linear	Gapdh	ACATCGCTCAGACACCATG	ACCAGAGTTAAAAGCAGCCC
RT-PCR primers to validate circMini and circEfnb2 vectors (related to Figure S5B and Figure S7A)
RNA type	Gene Name	Forward Primer (5'-3')	Reverse Primer (5'-3')
Circular	Efnb2	AGGAGAATACCCCGCTGCT	TCTGCTTGGTCTTTATCAACCAT
Circular	Mini	TGGAAGCGTTCAACTAGCAG	TTTCCGTATGTTGCATCACC
Northern probe primers (related to Figure 3C,D, Figure 5B, Figure S5B)
RNA target	Gene Name	Forward Primer (5'-3')	Reverse Primer (5'-3')
Circular/Linear	Efnb2	TCTTTGTTCTTCTGAAATTTAGACC	CGGACAAGGCCTGGTACTAT
Circular/Linear	Mini	CCCTGGCCAACACTTGTAAC	GGTAAAAGGACAGGGCCATC
RT-qPCR validation of circMini reporter (related to Figure 5C,D and Figure S7B)
RNA type	Gene Name	Forward Primer (5'-3')	Reverse Primer (5'-3')
Circular	Mini	TGGAAGCGTTCAACTAGCAG	TTTCCGTATGTTGCATCACC
Linear	Mini	TGGAAGCGTTCAACTAGCAG	TTCGAAAGGGCAGATTGTGT
Linear	Gapdh	ACATCGCTCAGACACCATG	ACCAGAGTTAAAAGCAGCCC
